# Correction for both common and rare cell types in blood is important to identify genes that correlate with age

**DOI:** 10.1101/2020.05.28.120600

**Authors:** Damiano Pellegrino Coppola, Annique Claringbould, Maartje Stutvoet, BIOS Consortium, Dorret I. Boomsma, M. Arfan Ikram, Eline Slagboom, Harm-Jan Westra, Lude Franke

## Abstract

**Background:** Aging is a multifactorial process that affects multiple tissues and is characterized by changes in homeostasis over time, leading to increased morbidity. Whole blood gene expression signatures have been associated with aging and have been used to gain information on its biological mechanisms, which are still not fully understood. However, blood is composed of many cell types whose proportions in blood vary with age. As a result, previously observed associations between gene expression levels and aging might be driven by cell type composition rather than intracellular aging mechanisms. To overcome this, previous aging studies already accounted for major cell types, but the possibility that the reported associations are false positives driven by less prevalent cell subtypes remains.

**Results:** Here, we compared the regression model from our previous work to an extended model that corrects for 33 additional white blood cell subtypes. Both models were applied to whole blood gene expression data from 3165 individuals belonging to the general population (age range of 18-81 years). We evaluated that the new model is a better fit for the data and it identified fewer genes associated with aging (625, compared to the 2808 of the initial model; P ≤ 2.5 × 10^−6^). Moreover, 511 genes (∼18% of the 2,808 genes identified by the initial model) were found using both models, indicating that the other previously reported genes could be proxies for less abundant cell types. In particular, functional enrichment of the genes identified by the new model highlighted pathways and GO terms specifically associated with platelet activity.

**Conclusions:** We conclude that gene expression analyses in blood strongly benefit from correction for both common and rare blood cell types, and recommend using blood-cell count estimates as standard covariates when studying whole blood gene expression.
