## Supplementary tables for "Correction for both common and rare cell types in blood is important to identify genes that correlate with age": Table S1.xlsx

### Sheet: Foglio1
Cohorts	LLD	LLS	NTR	RS
Number samples	1100	585	852	628
Age years
Mean±SD	45±14	59±6	38±15	68±5
IQ range	34–55	55–64	22–49	67–72
Range	18–81	32–79	18–80	52–80
Basic characteristics
Number females (%)	628 (57)	308 (53)	560 (66)	361 (57)
Smoking:
Current	117 (11)	75 (13)	154 (18)	58 (9)
Former	403 (37)	324 (55)	209 (25)	356 (57)
Non	580 (53)	186 (32)	489 (57)	214 (34)
BMI (kg/m2)	25.3±4.2	25.4±3.4	24.6±4.0	27.8±4.2
Total Cholesterol (mmol/L)	5.0±1.0	5.6±1.1	4.9±1.0	5.5±1.0
Cell count (cells/L)
RBC(x10^12)	4.7±0.4	4.7±0.3a	4.7±0.4	4.8±0.4
Platelet(x10^9)	240±52	259±62	255±61	267±66
Granulocyte(x10^9)	3.4±1.1	4.3±1.2	3.7±1.3	4.0±1.3
Lymphocyte(x10^9)	2.0±0.5	2.0±0.6	2.3±0.9	2.4±0.7
Monocyte(x10^9)	0.49±0.15	0.37±0.12	0.55±0.23	0.49±0.20
Technical covariates
Fasting:
Yes	1091 (99)	0 (0)	821 (96)	621 (99)
No	9 (0.8)	585 (100)	31 (3.6)	7 (1.1)
GC content (%)	52±1	53±1	53±1	52±1
Table S1. Samples for which all covariates were available and were included in the analyses. LLD, LifeLines DEEP; LLS, Leiden Longevity Study; NTR, Netherlands Twin Registry; RS, Rotterdam Study; IQ, interquartile range; BMI, body mass index; RBC, red blood cells; GC, guanine – cytosine. A RBC count was imputed for all LLS samples (see Methods).
