## Supplementary tables for "Correction for both common and rare cell types in blood is important to identify genes that correlate with age": Table S2.xlsx

### Sheet: Foglio1
Missing values expressed in number and percentage per cohort.
	LL (n=1186)		LLS (n=649)		NTR (n=871)		RS (n=742)
Continuous covariates	n	%	n	%	n	%	n	%
Red blood cell count	3	0.25	649	100	10	1.15	0	0
Platelet count	3	0.25	4	0.62	11	1.26	0	0
Granulocyte count	15	1.26	4	0.62	11	1.26	0	0
Lymphocyte count	15	1.26	4	0.62	11	1.26	0	0
Monocyte count	15	1.26	4	0.62	11	1.26	0	0
Categorical covariates
Smoking	75	6.32	60	9.24	1	0.11	114	15.36
Sex	0	0	0	0	0	0	0	0
Fasting before blood sampling	1	0.08	0	0	7	0.8	0	0
Other predictors
Age	0	0	0	0	0	0	0	0
Anthropometry age	451	38.03	0	0	0	0	742	100
Birth year	0	0	0	0	0	0	0	0
Height	0	0	63	9.71	2	0.23	0	0
Weight	0	0	63	9.71	6	0.69	0	0
BMI	0	0	63	9.71	7	0.8	0	0
Smoking Age	653	55.06	0	0	0	0	0	0
C-reactive protein	1115	94.01	3	0.46	5	0.57	742	100
Triglycerides	0	0	3	0.46	9	1.03	0	0
Cholesterol	0	0	3	0.46	9	1.03	0	0
LDL cholesterol	0	0	29	4.47	11	1.26	0	0
HDL cholesterol	0	0	3	0.46	9	1.03	0	0
Cholesterol Ratio	378	31.87	3	0.46	9	1.03	0	0
Table S2. Values are number (n) and percentage (%). LLD, LifeLines DEEP; LLS, Leiden Longevity Study; NTR, Netherlands Twin Registry; RS, Rotterdam Study.
