## Supplementary tables for "Correction for both common and rare cell types in blood is important to identify genes that correlate with age": Table S3.xlsx

### Sheet: Foglio1
Cell type		Subtype					Model code
Monocytes		Intermediate monocytes CD14+CD16+					IT5
Natural killer cell		CD3- CD56+					IT8
		CD56+ CD16+					IT17
T cell		T cells (CD3+ CD56-)					IT7
		CD45RO- CD45RA+					IT29
		Double negative (CD4- CD8-)					IT15
		CD4+					IT12
		CD4+ naive CD45RA+ CD27+					IT34
		CD4+ naive CD45RO- CD27+					IT38
		CD8+					IT13
		CD8+ naive CD45RA+ CD27+					IT50
		CD8+ effector memory CD45RA- CD27-					IT52
		CD8+ naive CD45RO- CD27+					IT54
		CD8+ effector memory CD45RO+ CD27-					IT56
		Proliferative CD4+ conventional T cell					IT88
		Proliferative CD4+ regulatory T cell					IT89
		Regulatory T cell HLA-DR+					IT95
B cell		B cells (CD19+)					IT11
		IgD+ IgM- IT60					IT60
		IgD+ CD5++					IT83
		IgD- CD5+					IT84
		IgD+ CD5+					IT85
		IgD- IgM-					IT61
		IgD- IgM- CD27-					IT64
		CD24+ CD38+					IT69
		Transitional B cell (CD24++ CD38++)					IT70
		CD24+ CD38+ CD27+ IgM+					IT72
		Natural effector (CD24+ CD38+ IgD+ IgM+)					IT75
		Naive mature B cell (CD24+ CD38+ CD27- IgM+)					IT71
		IgM-					IT73
		IgD+ IgM+					IT59
		Naive B cell (IgD+ IgM+ CD27-)					IT65
		Memory B cell (IgD+ IgM+ CD27+)					IT66
Table S2. Overview of all 33 imputed white blood cell (WBC) subtypes. The codes of each subtype used in the EM model are reported.
