## Supplementary tables for "Correction for both common and rare cell types in blood is important to identify genes that correlate with age": Table S5.xlsx

### Sheet: Foglio1
		EM	IM	GS1	GS2
Overlapping genes	EM	625	511	172	9
	IM		2808	672	87
	GS1			1497	58
	GS2				479
Conservation of direction	EM	1	1	0.982558	0.777778
	IM		1	1	0.908046
	GS1			1	0.87931
	GS2				1
% genes in aging	EM	0.0313566
	IM		0.140879
	GS1			0.125714
	GS2				0.0268002
Tested genes		19932	19932	11908	17873
Table S5. The number of total overlapping genes (upper part), the conservation of direction (middle part) and the percentage of genes associated with aging considering the discovery genes (lower part) is reported. EM, Extended Model; IM, Initial Model; GS1, gene set 1 from [3]; GS2, gene set 2 from [4].
