## Supplementary tables for "Correction for both common and rare cell types in blood is important to identify genes that correlate with age": Table S6.xlsx

### Sheet: All genes
											Totals
		LL_EM	LL_IN	LLS_EM	LLS_IN	NTR_EM	NTR_IN	RS_EM	RS_IN		EM	IM
MSE	Median	0.286602	0.35491	0.273566	0.357134	0.262554	0.310879	0.24725	0.312126		0.267493	0.333762
	IQR	1.08814	1.17763	1.0278	1.16613	1.02349	1.08502	0.943898	1.05799		1.02083	1.12169
	Mean	0.698208	0.777208	0.667975	0.773801	0.586577	0.642567	0.606846	0.698081		0.639902	0.722914
	Stan. Dev.	1.05152	1.10959	1.0092	1.09991	0.712521	0.755581	0.914466	0.997993		0.921927	0.990766
r values	Median	0.995393	0.994059	0.99576	0.994582	0.994864	0.993481	0.995249	0.993592		0.995317	0.993928
	IQR	0.00784418	0.00874874	0.00688155	0.00885682	0.00838566	0.0094606	0.00706758	0.00887616		0.00754474	0.00898558
	Mean	0.992186	0.990585	0.992712	0.990875	0.991525	0.989882	0.992259	0.990136		0.99217	0.990369
	Stan. Dev.	0.0140899	0.0168617	0.0129201	0.0165721	0.0137501	0.0165026	0.0130373	0.0167276		0.0134494	0.016666
		EM	IM	EM-age	IM-age
rho values	Median	0.00906924	0.00936855	0.0312988	0.059938
	IQR	0.0111685	0.0116818	0.0391013	0.0820604
	Mean	0.0110389	0.0117673	0.0386516	0.0794997
	Stan. Dev.	0.00958636	0.0129327	0.0322198	0.0725205
Table S6. LL, LifeLines DEEP; LLS, Leiden Longevity Study; NTR, Netherlands Twin Registry; RS, Rotterdam Study; EM, extended model; IM, initial model; EM-age, extended model without age as covariate; IM-age, initial model without age as covariate.

### Sheet: Shared genes
											Totals
		LL_EM	LL_IN	LLS_EM	LLS_IN	NTR_EM	NTR_IN	RS_EM	RS_IN		EM	IM
MSE	Median	0.321327	0.477463	0.318292	0.49765	0.263116	0.365828	0.302891	0.492959		0.301407	0.458475
	IQR	0.813774	1.05031	0.791971	1.02515	0.709934	0.795063	0.777726	0.992685		0.773351	0.965804
	Mean	0.611652	0.779266	0.592346	0.798845	0.488823	0.592918	0.572604	0.772773		0.566356	0.73595
	Stan. Dev.	0.662409	0.772069	0.650561	0.801041	0.512893	0.574239	0.635432	0.785538		0.615324	0.733222
r values	Median	0.996593	0.996499	0.996613	0.996486	0.995289	0.994048	0.996297	0.995915		0.996198	0.995737
	IQR	0.0049294	0.00569897	0.00452141	0.0055142	0.00626025	0.00726931	0.00521108	0.00584616		0.00523053	0.00608216
	Mean	0.994655	0.993997	0.99442	0.993443	0.993415	0.992195	0.994055	0.9935		0.994136	0.993284
	Stan. Dev.	0.0078665	0.0110418	0.00791499	0.0122838	0.00717128	0.00843509	0.00855058	0.0111032		0.00787584	0.010716
		EM	IM	EM-age	IM-age
rho values	Median	0.0102442	0.0107337	0.132271	0.27337
	IQR	0.0122843	0.0133304	0.0385614	0.155437
	Mean	0.0127232	0.0144749	0.14231	0.289699
	Stan. Dev.	0.0164736	0.0256517	0.037964	0.107551
Table S6. LL, LifeLines DEEP; LLS, Leiden Longevity Study; NTR, Netherlands Twin Registry; RS, Rotterdam Study; EM, extended model; IM, initial model; EM-age, extended model without age as covariate; IM-age, initial model without age as covariate.
